# Epigenetic clocks, sex markers, and age-class diagnostics in three harvested large mammals

**DOI:** 10.1101/2023.11.22.568330

**Authors:** Natalie Czajka, Joseph M. Northrup, Meaghan J. Jones, Aaron B.A. Shafer

## Abstract

The development of epigenetic clocks, or the DNA methylation-based inference of age, is an emerging tool for ageing in free ranging populations. In this study, we developed epigenetic clocks for three species of large mammals that are the focus of extensive management throughout their range: white-tailed deer, black bear, and mountain goat. We quantified differential DNA methylation patterns at over 30,000 cytosine-guanine sites (CpGs) from tissue samples (N=141) of all three species. We used a penalized regression model (elastic net) to build highly explanatory (black bear *r* = 0.95; white-tailed deer *r* = 0.99; mountain goat *r* = 0.97) and robust (black bear Median Absolute Error or MAE = 1.33; white-tailed deer MAE = 0.29; mountain goat MAE = 0.61) models of age (clocks). We also characterized individual CpG sites within each species that demonstrated clear differences in methylation levels between age classes and sex, which can be used to develop a suite of accessible diagnostic markers. Our results demonstrate promising tools for the large-scale estimation of age in wild animals, which have the potential to contribute to wildlife monitoring by providing easily obtainable representations of age structure in managed populations.
