## Supplementary material for "Epigenetic clocks, sex markers, and age-class diagnostics in three harvested large mammals": Suplemental Data File 1

### Sheet: Sheet1
SampleID	Basename	SpeciesLatinName	SpeciesCommonName	Age	AgeClass	AgingMethod	Sex	TissueType	SampleLocation	UsedForClock
BB0058128	206139140035_R03C01	Ursus americanus	American black bear	7	Adult	Tooth.CrossSection	Female	Skin	Ontario, Canada	Yes
BB0058131	206139140035_R03C02	Ursus americanus	American black bear	4	Subadult	Tooth.CrossSection	Male	Skin	Ontario, Canada	Yes
BB0058133	206139140035_R01C01	Ursus americanus	American black bear	8	Adult	Tooth.CrossSection	Female	Skin	Ontario, Canada	Yes
BB0058136	206139140035_R06C01	Ursus americanus	American black bear	2	Subadult	Tooth.CrossSection	Female	Skin	Ontario, Canada	Yes
BB0058142	206139140035_R04C01	Ursus americanus	American black bear	5	Adult	Tooth.CrossSection	Male	Skin	Ontario, Canada	Yes
BB0058144	206139140035_R01C02	Ursus americanus	American black bear	3	Subadult	Tooth.CrossSection	Male	Skin	Ontario, Canada	Yes
BB0058158	206139140035_R05C01	Ursus americanus	American black bear	12	Adult	Tooth.CrossSection	Female	Skin	Ontario, Canada	Yes
BB0058167	206139140035_R02C02	Ursus americanus	American black bear	3	Subadult	Tooth.CrossSection	Female	Skin	Ontario, Canada	Yes
BB0058171	206139140035_R02C01	Ursus americanus	American black bear	10	Adult	Tooth.CrossSection	Female	Skin	Ontario, Canada	Yes
BB0058183	206139140035_R04C02	Ursus americanus	American black bear	3	Subadult	Tooth.CrossSection	Female	Skin	Ontario, Canada	Yes
BB0058195	206139140122_R02C01	Ursus americanus	American black bear	1	Cub	Tooth.CrossSection	Male	Skin	Ontario, Canada	Yes
BB0058202	206139140122_R03C01	Ursus americanus	American black bear	6	Adult	Tooth.CrossSection	Female	Skin	Ontario, Canada	Yes
BB0058203	206139140122_R06C01	Ursus americanus	American black bear	9	Adult	Tooth.CrossSection	Female	Skin	Ontario, Canada	Yes
BB0058259	206139140035_R05C02	Ursus americanus	American black bear	9	Adult	Tooth.CrossSection	Female	Skin	Ontario, Canada	Yes
BB0058260	206139140122_R01C01	Ursus americanus	American black bear	10	Adult	Tooth.CrossSection	Female	Skin	Ontario, Canada	Yes
BB0058262	206139140122_R04C01	Ursus americanus	American black bear	1	Cub	Tooth.CrossSection	Female	Skin	Ontario, Canada	Yes
BB0058269	206139140122_R05C01	Ursus americanus	American black bear	7	Adult	Tooth.CrossSection	Male	Skin	Ontario, Canada	Yes
BB0058273	206139140035_R06C02	Ursus americanus	American black bear	9	Adult	Tooth.CrossSection	Female	Skin	Ontario, Canada	Yes
BB0058312	206139140122_R04C02	Ursus americanus	American black bear	6	Adult	Tooth.CrossSection	Male	Skin	Ontario, Canada	Yes
BB0058314	206139140034_R01C01	Ursus americanus	American black bear	2	Subadult	Tooth.CrossSection	Male	Skin	Ontario, Canada	Yes
BB0058327	206139140122_R02C02	Ursus americanus	American black bear	12	Adult	Tooth.CrossSection	Male	Skin	Ontario, Canada	Yes
BB0058328	206139140122_R05C02	Ursus americanus	American black bear	13	Adult	Tooth.CrossSection	Female	Skin	Ontario, Canada	Yes
BB0058361	206139140122_R01C02	Ursus americanus	American black bear	10	Adult	Tooth.CrossSection	Male	Skin	Ontario, Canada	Yes
BB0058363	206139140122_R03C02	Ursus americanus	American black bear	12	Adult	Tooth.CrossSection	Male	Skin	Ontario, Canada	Yes
BB0058365	206139140122_R06C02	Ursus americanus	American black bear	7	Adult	Tooth.CrossSection	Female	Skin	Ontario, Canada	Yes
BB0058370	206139140034_R05C01	Ursus americanus	American black bear	5	Adult	Tooth.CrossSection	Female	Skin	Ontario, Canada	Yes
BB0058372	206139140034_R01C02	Ursus americanus	American black bear	11	Adult	Tooth.CrossSection	Male	Skin	Ontario, Canada	Yes
BB0058406	206139140034_R03C01	Ursus americanus	American black bear	18	Adult	Tooth.CrossSection	Male	Skin	Ontario, Canada	Yes
BB0058415	206139140034_R06C01	Ursus americanus	American black bear	5	Adult	Tooth.CrossSection	Female	Skin	Ontario, Canada	Yes
BB0058424	206139140034_R02C02	Ursus americanus	American black bear	10	Adult	Tooth.CrossSection	Male	Skin	Ontario, Canada	Yes
BB0058441	206139140034_R02C01	Ursus americanus	American black bear	9	Adult	Tooth.CrossSection	Male	Skin	Ontario, Canada	Yes
BB0058443	206139140034_R04C01	Ursus americanus	American black bear	8	Adult	Tooth.CrossSection	Female	Skin	Ontario, Canada	Yes
BB0058447	206139140034_R03C02	Ursus americanus	American black bear	4	Subadult	Tooth.CrossSection	Female	Skin	Ontario, Canada	Yes
BB0058473	206139140034_R05C02	Ursus americanus	American black bear	2	Subadult	Tooth.CrossSection	Female	Fibroblast	Ontario, Canada	Yes
BB0058492	206139140034_R06C02	Ursus americanus	American black bear	6	Adult	Tooth.CrossSection	Male	Skin	Ontario, Canada	Yes
BB0058589	206139140064_R01C01	Ursus americanus	American black bear	14	Adult	Tooth.CrossSection	Female	Skin	Ontario, Canada	Yes
BB0058784	206139140064_R02C01	Ursus americanus	American black bear	13	Adult	Tooth.CrossSection	Male	Skin	Ontario, Canada	Yes
BB0058853	206139140064_R03C01	Ursus americanus	American black bear	1	Cub	Tooth.CrossSection	Male	Skin	Ontario, Canada	Yes
BB0058861	206139140064_R04C01	Ursus americanus	American black bear	11	Adult	Tooth.CrossSection	Male	Skin	Ontario, Canada	Yes
BB0058870	206139140064_R05C01	Ursus americanus	American black bear	4	Subadult	Tooth.CrossSection	Female	Skin	Ontario, Canada	Yes
BB0058875	206139140064_R01C02	Ursus americanus	American black bear	3	Subadult	Tooth.CrossSection	Male	Fibroblast	Ontario, Canada	Yes
BB0058887	206139140064_R06C01	Ursus americanus	American black bear	4	Subadult	Tooth.CrossSection	Male	Skin	Ontario, Canada	Yes
BB0059011	206139140064_R02C02	Ursus americanus	American black bear	15	Adult	Tooth.CrossSection	Female	Skin	Ontario, Canada	Yes
BB0059023	206139140064_R03C02	Ursus americanus	American black bear	7	Adult	Tooth.CrossSection	Female	Skin	Ontario, Canada	Yes
BB0059080	206139140064_R05C02	Ursus americanus	American black bear	16	Adult	Tooth.CrossSection	Male	Skin	Ontario, Canada	Yes
BB0059123	206139140064_R04C02	Ursus americanus	American black bear	18	Adult	Tooth.CrossSection	Male	Skin	Ontario, Canada	Yes
BB0059141	206139140064_R06C02	Ursus americanus	American black bear	19	Adult	Tooth.CrossSection	Male	Skin	Ontario, Canada	Yes
BB0059454	206116820027_R04C01	Ursus americanus	American black bear	NA	NA	Tooth.CrossSection	Male	Skin	Ontario, Canada	No
BB0059498	206116820027_R05C01	Ursus americanus	American black bear	NA	NA	Tooth.CrossSection	Male	Skin	Ontario, Canada	No
LG106	205483080032_R01C01	Oreamnos americanus	Mountain goat	5	Adult	Horn.Annuli	Male	Skin	Alaska, USA	Yes
LG169	205483080032_R02C01	Oreamnos americanus	Mountain goat	9	Adult	Horn.Annuli	Female	Skin	Alaska, USA	Yes
LG177	205483080032_R03C01	Oreamnos americanus	Mountain goat	11	Adult	Horn.Annuli	Female	Skin	Alaska, USA	Yes
BG37	205483080032_R04C01	Oreamnos americanus	Mountain goat	1	Kid	Horn.Annuli	Male	Skin	Alaska, USA	Yes
KG12	205483080032_R05C01	Oreamnos americanus	Mountain goat	12	Adult	Horn.Annuli	Male	Skin	Alaska, USA	No
KG16	205483080032_R06C01	Oreamnos americanus	Mountain goat	6	Adult	Horn.Annuli	Female	Skin	Alaska, USA	Yes
KG58	205483080032_R01C02	Oreamnos americanus	Mountain goat	5	Adult	Horn.Annuli	Male	Skin	Alaska, USA	Yes
HG967	205483080032_R02C02	Oreamnos americanus	Mountain goat	12	Adult	Horn.Annuli	Female	Muscle	Alaska, USA	No
KG56	205483080032_R03C02	Oreamnos americanus	Mountain goat	2	Subadult	Horn.Annuli	Male	Skin	Alaska, USA	Yes
HG1672	205483080032_R04C02	Oreamnos americanus	Mountain goat	1	Kid	Horn.Annuli	Female	Muscle	Alaska, USA	Yes
HG1677	205483080032_R05C02	Oreamnos americanus	Mountain goat	10	Adult	Horn.Annuli	Male	Muscle	Alaska, USA	Yes
KG15	205483080032_R06C02	Oreamnos americanus	Mountain goat	6	Adult	Horn.Annuli	Female	Skin	Alaska, USA	Yes
HG1695	205483080028_R01C01	Oreamnos americanus	Mountain goat	4	Adult	Horn.Annuli	Male	Maybe.Larynx	Alaska, USA	Yes
HG1696	205483080028_R02C01	Oreamnos americanus	Mountain goat	6	Adult	Horn.Annuli	Male	Maybe.Larynx	Alaska, USA	Yes
HG1704	205483080028_R03C01	Oreamnos americanus	Mountain goat	9.5	Adult	Horn.Annuli	Male	Skin	Alaska, USA	Yes
HG1719	205483080028_R04C01	Oreamnos americanus	Mountain goat	9	Adult	Horn.Annuli	Male	Muscle	Alaska, USA	Yes
HG1734	205483080028_R05C01	Oreamnos americanus	Mountain goat	7	Adult	Horn.Annuli	Male	Skin	Alaska, USA	Yes
HG1742	205483080028_R06C01	Oreamnos americanus	Mountain goat	10	Adult	Horn.Annuli	Female	Maybe.Larynx	Alaska, USA	Yes
HG1746	205483080028_R01C02	Oreamnos americanus	Mountain goat	2	Subadult	Horn.Annuli	Female	Muscle	Alaska, USA	Yes
LG151	205483080028_R02C02	Oreamnos americanus	Mountain goat	5	Adult	Horn.Annuli	Female	Skin	Alaska, USA	No
CG02	205483080028_R03C02	Oreamnos americanus	Mountain goat	3	Subadult	Horn.Annuli	Male	Skin	Alaska, USA	Yes
CG03	205483080028_R04C02	Oreamnos americanus	Mountain goat	5	Adult	Horn.Annuli	Female	Skin	Alaska, USA	Yes
CG04	205483080028_R05C02	Oreamnos americanus	Mountain goat	8	Adult	Horn.Annuli	Male	Skin	Alaska, USA	Yes
CG06	205483080028_R06C02	Oreamnos americanus	Mountain goat	8	Adult	Horn.Annuli	Male	Skin	Alaska, USA	Yes
CG07	205483080029_R01C01	Oreamnos americanus	Mountain goat	4	Adult	Horn.Annuli	Female	Skin	Alaska, USA	Yes
CG08	205483080029_R02C01	Oreamnos americanus	Mountain goat	11	Adult	Horn.Annuli	Male	Skin	Alaska, USA	Yes
CG09	205483080029_R03C01	Oreamnos americanus	Mountain goat	3	Subadult	Horn.Annuli	Female	Skin	Alaska, USA	Yes
CG10	205483080029_R04C01	Oreamnos americanus	Mountain goat	4	Adult	Horn.Annuli	Female	Skin	Alaska, USA	Yes
CG11	205483080029_R05C01	Oreamnos americanus	Mountain goat	7	Adult	Horn.Annuli	Female	Skin	Alaska, USA	Yes
CG13	205483080029_R06C01	Oreamnos americanus	Mountain goat	2	Subadult	Horn.Annuli	Male	Skin	Alaska, USA	Yes
OA07_C	206513810041_R04C02	Oreamnos americanus	Mountain goat	6	Adult	Horn.Annuli.Tooth.CrossSection	Female	Muscle	Washington, USA	Yes
OA03	206513810041_R05C02	Oreamnos americanus	Mountain goat	7	Adult	Horn.Annuli.Tooth.CrossSection	Female	Muscle	Washington, USA	Yes
OA14	206513810041_R06C02	Oreamnos americanus	Mountain goat	8	Adult	Horn.Annuli.Tooth.CrossSection	Male	Muscle	Washington, USA	Yes
OA15	206513810048_R01C01	Oreamnos americanus	Mountain goat	2	Subadult	Horn.Annuli.Tooth.CrossSection	Female	Muscle	Washington, USA	Yes
OA01	206513810048_R02C01	Oreamnos americanus	Mountain goat	12	Adult	Horn.Annuli.Tooth.CrossSection	Female	Muscle	Washington, USA	No
OA11_C	206513810048_R03C01	Oreamnos americanus	Mountain goat	1	Kid	Horn.Annuli.Tooth.CrossSection	Male	Muscle	Washington, USA	No
OA05	206513810048_R04C01	Oreamnos americanus	Mountain goat	1	Kid	Horn.Annuli.Tooth.CrossSection	Female	Muscle	Washington, USA	Yes
OA10	206513810048_R05C01	Oreamnos americanus	Mountain goat	7	Adult	Horn.Annuli.Tooth.CrossSection	Female	Muscle	Washington, USA	Yes
OA16	206513810048_R06C01	Oreamnos americanus	Mountain goat	1	Kid	Horn.Annuli.Tooth.CrossSection	Male	Muscle	Washington, USA	Yes
OA09_C	206513810048_R01C02	Oreamnos americanus	Mountain goat	5	Adult	Horn.Annuli.Tooth.CrossSection	Female	Muscle	Washington, USA	Yes
OA12_C2	206513810048_R02C02	Oreamnos americanus	Mountain goat	4	Adult	Horn.Annuli.Tooth.CrossSection	Male	Muscle	Washington, USA	Yes
OA04	206513810048_R03C02	Oreamnos americanus	Mountain goat	1	Kid	Horn.Annuli.Tooth.CrossSection	Male	Muscle	Washington, USA	Yes
OA02_C2	206513810048_R04C02	Oreamnos americanus	Mountain goat	3	Subadult	Horn.Annuli.Tooth.CrossSection	Female	Muscle	Washington, USA	Yes
OA06_C2	206513810048_R05C02	Oreamnos americanus	Mountain goat	5	Adult	Horn.Annuli.Tooth.CrossSection	Male	Muscle	Washington, USA	Yes
OA08_C2	206513810048_R06C02	Oreamnos americanus	Mountain goat	2	Subadult	Horn.Annuli.Tooth.CrossSection	Male	Muscle	Washington, USA	Yes
20	206116820025_R04C01	Odocoileus virginianus	White-tailed deer	0.5	Fawn	Tooth.Wear	Female	Skin	Ontario, Canada	Yes
61	206116820025_R03C02	Odocoileus virginianus	White-tailed deer	3.5	Adult	Tooth.Wear	Female	Skin	Ontario, Canada	Yes
66	206116820025_R01C02	Odocoileus virginianus	White-tailed deer	4.5	Adult	Tooth.Wear	Male	Muscle	Ontario, Canada	No
78	206116820025_R05C01	Odocoileus virginianus	White-tailed deer	0.5	Fawn	Tooth.Wear	Male	Muscle	Ontario, Canada	Yes
81	206116820025_R06C01	Odocoileus virginianus	White-tailed deer	0.5	Fawn	Tooth.Wear	Male	Muscle	Ontario, Canada	Yes
95	206116820025_R05C02	Odocoileus virginianus	White-tailed deer	5.5	Adult	Tooth.Wear	Female	Skin	Ontario, Canada	Yes
107	206116820025_R06C02	Odocoileus virginianus	White-tailed deer	3.5	Adult	Tooth.Wear	Male	Muscle	Ontario, Canada	Yes
126	206116820025_R02C02	Odocoileus virginianus	White-tailed deer	4.5	Adult	Tooth.Wear	Male	Skin	Ontario, Canada	Yes
131	206116820019_R01C01	Odocoileus virginianus	White-tailed deer	5.5	Adult	Tooth.Wear	Female	Skin	Ontario, Canada	Yes
160	206116820025_R03C01	Odocoileus virginianus	White-tailed deer	1.5	Subadult	Tooth.Wear	Male	Muscle	Ontario, Canada	Yes
167	206116820025_R04C02	Odocoileus virginianus	White-tailed deer	10.5	Adult	Tooth.Wear	Female	Muscle	Ontario, Canada	Yes
168	206116820019_R02C01	Odocoileus virginianus	White-tailed deer	6.5	Adult	Tooth.Wear	Male	Muscle	Ontario, Canada	Yes
BP_2020	206116820014_R02C01	Odocoileus virginianus	White-tailed deer	1.5	Subadult	Tooth.Wear	Male	Muscle	Ontario, Canada	Yes
Odo_Ont6	206116820019_R03C01	Odocoileus virginianus	White-tailed deer	1.5	Subadult	Tooth.Wear	Male	Muscle	Ontario, Canada	Yes
Odo_TX1	206116820019_R04C01	Odocoileus virginianus	White-tailed deer	4.5	Adult	Tooth.Wear	Female	Skin	Texas, USA	No
Odo_TX10	206116820027_R06C02	Odocoileus virginianus	White-tailed deer	3.5	Adult	Tooth.Wear	Female	Skin	Texas, USA	Yes
Odo_TX12	206116820019_R02C02	Odocoileus virginianus	White-tailed deer	1.5	Subadult	Tooth.Wear	Female	Skin	Texas, USA	Yes
Odo_TX13	206116820027_R03C02	Odocoileus virginianus	White-tailed deer	2.5	Subadult	Tooth.Wear	Female	Skin	Texas, USA	No
Odo_TX14	206116820019_R03C02	Odocoileus virginianus	White-tailed deer	3.5	Adult	Tooth.Wear	Female	Skin	Texas, USA	Yes
Odo_TX17	206116820019_R04C02	Odocoileus virginianus	White-tailed deer	6.5	Adult	Tooth.Wear	Female	Skin	Texas, USA	No
Odo_TX2	206116820019_R05C01	Odocoileus virginianus	White-tailed deer	2.5	Subadult	Tooth.Wear	Female	Skin	Texas, USA	No
Odo_TX20	206116820019_R05C02	Odocoileus virginianus	White-tailed deer	1.5	Subadult	Tooth.Wear	Female	Skin	Texas, USA	Yes
Odo_TX21	206116820019_R06C02	Odocoileus virginianus	White-tailed deer	3.5	Adult	Tooth.Wear	Male	Skin	Texas, USA	Yes
Odo_TX22	206116820027_R04C02	Odocoileus virginianus	White-tailed deer	2.5	Subadult	Tooth.Wear	Male	Muscle	Texas, USA	Yes
Odo_TX24	206116820027_R01C01	Odocoileus virginianus	White-tailed deer	8.5	Adult	Tooth.Wear	Male	Skin	Texas, USA	Yes
Odo_TX25	206116820027_R02C01	Odocoileus virginianus	White-tailed deer	5.5	Adult	Tooth.Wear	Female	Skin	Texas, USA	Yes
Odo_TX26	206116820027_R03C01	Odocoileus virginianus	White-tailed deer	0.5	Fawn	Tooth.Wear	Male	Blood	Texas, USA	Yes
Odo_TX3	206116820027_R06C01	Odocoileus virginianus	White-tailed deer	4.5	Adult	Tooth.Wear	Female	Skin	Texas, USA	No
Odo_TX4	206116820019_R06C01	Odocoileus virginianus	White-tailed deer	3.5	Adult	Tooth.Wear	Female	Skin	Texas, USA	No
Odo_TX5	206116820027_R01C02	Odocoileus virginianus	White-tailed deer	4.5	Adult	Tooth.Wear	Male	Skin	Texas, USA	Yes
Odo_TX6	206116820027_R02C02	Odocoileus virginianus	White-tailed deer	4.5	Adult	Tooth.Wear	Female	Skin	Texas, USA	No
Odo_TX7	206139140034_R04C02	Odocoileus virginianus	White-tailed deer	4.5	Adult	Tooth.Wear	Female	Skin	Texas, USA	Yes
Odo_TX8	206116820019_R01C02	Odocoileus virginianus	White-tailed deer	2.5	Subadult	Tooth.Wear	Female	Skin	Texas, USA	No
Odo_TX9	206116820027_R05C02	Odocoileus virginianus	White-tailed deer	3.5	Adult	Tooth.Wear	Female	Skin	Texas, USA	No
RK_2022	206116820014_R01C01	Odocoileus virginianus	White-tailed deer	0.75	Fawn	Tooth.CrossSection	Female	Muscle	Ontario, Canada	Yes
RM1	206116820014_R03C01	Odocoileus virginianus	White-tailed deer	1.5	Subadult	Tooth.CrossSection	Male	Muscle	Ontario, Canada	No
RM10	206116820014_R05C02	Odocoileus virginianus	White-tailed deer	1.5	Subadult	Tooth.CrossSection	Male	Muscle	Ontario, Canada	No
RM11	206116820014_R06C02	Odocoileus virginianus	White-tailed deer	5.5	Adult	Tooth.CrossSection	Male	Muscle	Ontario, Canada	Yes
RM12	206116820025_R01C01	Odocoileus virginianus	White-tailed deer	3.5	Adult	Tooth.CrossSection	Male	Muscle	Ontario, Canada	Yes
RM2	206116820014_R04C01	Odocoileus virginianus	White-tailed deer	1.5	Subadult	Tooth.CrossSection	Male	Muscle	Ontario, Canada	No
RM3	206116820014_R05C01	Odocoileus virginianus	White-tailed deer	4.5	Adult	Tooth.CrossSection	Male	Skin	Ontario, Canada	Yes
RM4	206116820014_R06C01	Odocoileus virginianus	White-tailed deer	5.5	Adult	Tooth.CrossSection	Male	Muscle	Ontario, Canada	Yes
RM5	206116820014_R01C02	Odocoileus virginianus	White-tailed deer	5.5	Adult	Tooth.CrossSection	Male	Muscle	Ontario, Canada	Yes
RM7	206116820014_R02C02	Odocoileus virginianus	White-tailed deer	1.5	Subadult	Tooth.CrossSection	Male	Muscle	Ontario, Canada	No
RM8	206116820014_R03C02	Odocoileus virginianus	White-tailed deer	1.5	Subadult	Tooth.CrossSection	Male	Muscle	Ontario, Canada	Yes
RM9	206116820014_R04C02	Odocoileus virginianus	White-tailed deer	1.5	Subadult	Tooth.CrossSection	Male	Muscle	Ontario, Canada	Yes
W6	206116820025_R02C01	Odocoileus virginianus	White-tailed deer	1.5	Subadult	Tooth.CrossSection	Male	Muscle	Ontario, Canada	Yes
