## Supplementary material for "Epigenetic clocks, sex markers, and age-class diagnostics in three harvested large mammals": Suplemental Data File 2

SpeciesLatinName	CGid	beta
Ursus americanus	cg01037009	-0.376005563
Ursus americanus	cg01045331	0.017882623
Ursus americanus	cg01657263	0.07843532
Ursus americanus	cg01712842	0.324717249
Ursus americanus	cg04363039	0.59175815
Ursus americanus	cg06603975	0.063883791
Ursus americanus	cg08129763	0.187594484
Ursus americanus	cg09172296	1.043129958
Ursus americanus	cg10414058	1.030454266
Ursus americanus	cg10501210	0.342240365
Ursus americanus	cg12063651	0.30732926
Ursus americanus	cg12436917	0.12822326
Ursus americanus	cg12653312	-0.055583464
Ursus americanus	cg13901789	-0.169680875
Ursus americanus	cg15236866	-0.008421526
Ursus americanus	cg15253243	0.274283058
Ursus americanus	cg15533252	0.44115913
Ursus americanus	cg16606195	1.109471542
Ursus americanus	cg17548032	0.43674717
Ursus americanus	cg18473521.1	0.087222655
Ursus americanus	cg18473521.2	0.270282854
Ursus americanus	cg19317509	0.244331164
Ursus americanus	cg19491991	1.431203305
Ursus americanus	cg20726986	0.041643119
Ursus americanus	cg20747380	0.199611005
Ursus americanus	cg24228707	0.303163751
Ursus americanus	cg24446586	0.056220204
Ursus americanus	cg26312920	-0.000663447
Ursus americanus	cg27293068	0.138071512
Ursus americanus	cg27528213	1.099817747
Odocoileus virginianus	cg05428833	1.361176453
Odocoileus virginianus	cg22935379	0.371663111
Odocoileus virginianus	cg00554332	-0.629927948
Odocoileus virginianus	cg01928647	0.011066742
Odocoileus virginianus	cg02063340	0.047763882
Odocoileus virginianus	cg02239968	1.058814106
Odocoileus virginianus	cg02270531	0.02290675
Odocoileus virginianus	cg02444070	0.226121363
Odocoileus virginianus	cg02851257	0.901809601
Odocoileus virginianus	cg03064169	-0.019284302
Odocoileus virginianus	cg04051089	-0.68273426
Odocoileus virginianus	cg05066539	-1.58193063
Odocoileus virginianus	cg06733558	0.712269775
Odocoileus virginianus	cg06856188	2.709054645
Odocoileus virginianus	cg07279255	2.622469946
Odocoileus virginianus	cg08074329	6.856759474
Odocoileus virginianus	cg09126410	2.50235158
Odocoileus virginianus	cg09461098	-0.00602983
Odocoileus virginianus	cg10384361	2.764452349
Odocoileus virginianus	cg10569716	-0.670469876
Odocoileus virginianus	cg11499481	-0.204464207
Odocoileus virginianus	cg11610869	0.287979975
Odocoileus virginianus	cg11966780	-7.546362283
Odocoileus virginianus	cg13684852	-0.202459274
Odocoileus virginianus	cg15496507	-0.33492916
Odocoileus virginianus	cg16483121	0.505937596
Odocoileus virginianus	cg17114460	0.151568586
Odocoileus virginianus	cg18253120	0.070567948
Odocoileus virginianus	cg18296617	-0.393383708
Odocoileus virginianus	cg19409450	0.607084476
Odocoileus virginianus	cg22676465	3.075561102
Odocoileus virginianus	cg23292230	1.14838527
Odocoileus virginianus	cg23646867	0.124476548
Odocoileus virginianus	cg24104699	-1.324515048
Odocoileus virginianus	cg25126385	-0.150340765
Odocoileus virginianus	cg25187268	-0.880631358
Odocoileus virginianus	cg25220579	0.294993145
Odocoileus virginianus	cg26438612	0.131540002
Oreamnos americanus	cg17318899	0.222029169
Oreamnos americanus	cg20205468	0.079664725
Oreamnos americanus	cg21128693	2.079900351
Oreamnos americanus	cg00122272	0.772949666
Oreamnos americanus	cg02221888	0.50182774
Oreamnos americanus	cg06926372	0.008052185
Oreamnos americanus	cg07094276	0.800021234
Oreamnos americanus	cg07131451	4.697290817
Oreamnos americanus	cg07154623	0.014817567
Oreamnos americanus	cg07699705	-1.114617168
Oreamnos americanus	cg08630735	2.754028469
Oreamnos americanus	cg09227056	0.247863616
Oreamnos americanus	cg09714739	0.131718255
Oreamnos americanus	cg09810328	0.205885957
Oreamnos americanus	cg10391541	0.164847902
Oreamnos americanus	cg11015246	-0.51883215
Oreamnos americanus	cg11235379	0.230389048
Oreamnos americanus	cg11448454	0.753974001
Oreamnos americanus	cg12450935	-0.342563373
Oreamnos americanus	cg13427075	0.077130445
Oreamnos americanus	cg13505793	0.370878037
Oreamnos americanus	cg13795805	0.390620263
Oreamnos americanus	cg14415958	0.532353041
Oreamnos americanus	cg14890310	0.0486257
Oreamnos americanus	cg15503346	0.085781345
Oreamnos americanus	cg16071226	1.090412409
Oreamnos americanus	cg16097670	0.553260372
Oreamnos americanus	cg16498914	-0.039193364
Oreamnos americanus	cg17037818	1.145561927
Oreamnos americanus	cg17997082	0.539081796
Oreamnos americanus	cg19439984	0.924490655
Oreamnos americanus	cg19510597	0.661668732
Oreamnos americanus	cg19829679	0.099287931
Oreamnos americanus	cg22378817	1.252412173
Oreamnos americanus	cg24181917	0.054812673
Oreamnos americanus	cg25431896	0.071677722
Oreamnos americanus	cg26722693	0.958144615
Oreamnos americanus	cg27432588	0.187238786
