## Supplementary material for "Epigenetic clocks, sex markers, and age-class diagnostics in three harvested large mammals": Suplemental Data File 3

### Sheet: AllSpecies_AllClocks_Output
ExternalSampleID	Basename	SpeciesLatinName	Female	KnownAge	Age_UC1	Δ_UC1	Age_UC2	Δ_UC2	Age_UC3	Δ_UC3	Age_SSC	Δ_SSC	LogAge_SSC	Δ_logSSC	SqrtAge_SSC	Δ_SqrtSSC
BB0058128	206139140035_R03C01	Ursus americanus	1	7	1.01472	-5.98528	9.21718	2.21718	22.9794	15.9794	7.15948	0.15948	6.57456	-0.42544	6.92488	-0.0751151
BB0058131	206139140035_R03C02	Ursus americanus	0	4	0.675789	-3.32421	8.77498	4.77498	21.6424	17.6424	5.6401	1.6401	4.82698	0.826976	5.48105	1.48105
BB0058133	206139140035_R01C01	Ursus americanus	1	8	1.7337	-6.2663	10.3198	2.31978	25.3773	17.3773	7.81702	-0.182978	7.47365	-0.526347	7.41456	-0.585438
BB0058136	206139140035_R06C01	Ursus americanus	1	2	-1.30251	-3.30251	3.09591	1.09591	7.21677	5.21677	4.33126	2.33126	2.90436	0.904363	3.89858	1.89858
BB0058142	206139140035_R04C01	Ursus americanus	0	5	0.678216	-4.32178	8.22812	3.22812	21.6525	16.6525	6.58902	1.58902	5.19004	0.190039	6.0184	1.0184
BB0058144	206139140035_R01C02	Ursus americanus	0	3	-1.15296	-4.15296	3.75748	0.75748	8.89333	5.89333	4.72681	1.72681	3.28912	0.289119	4.19918	1.19918
BB0058158	206139140035_R05C01	Ursus americanus	1	12	7.8256	-4.1744	13.7049	1.7049	36.2248	24.2248	9.81247	-2.18753	10.6765	-1.32353	9.71265	-2.28735
BB0058167	206139140035_R02C02	Ursus americanus	1	3	-0.206471	-3.20647	6.4781	3.4781	17.1574	14.1574	5.55918	2.55918	4.24947	1.24947	5.23931	2.23931
BB0058171	206139140035_R02C01	Ursus americanus	1	10	4.47771	-5.52229	12.5738	2.57375	31.5541	21.5541	8.97426	-1.02574	8.45673	-1.54327	8.66454	-1.33546
BB0058183	206139140035_R04C02	Ursus americanus	1	3	-0.714482	-3.71448	5.9496	2.9496	13.4239	10.4239	4.78724	1.78724	3.47446	0.474463	4.40091	1.40091
BB0058195	206139140122_R02C01	Ursus americanus	0	1	-1.42724	-2.42724	2.39021	1.39021	5.81846	4.81846	3.76461	2.76461	2.39799	1.39799	3.3145	2.3145
BB0058202	206139140122_R03C01	Ursus americanus	1	6	0.252783	-5.74722	8.17679	2.17679	19.7132	13.7132	7.63794	1.63794	6.35109	0.351087	6.89133	0.891333
BB0058203	206139140122_R06C01	Ursus americanus	1	9	0.526989	-8.47301	8.0344	-0.965598	21.0009	12.0009	7.51798	-1.48202	6.61414	-2.38586	6.84406	-2.15594
BB0058259	206139140035_R05C02	Ursus americanus	1	9	2.19398	-6.80602	10.6487	1.64872	26.6806	17.6806	8.45067	-0.549332	7.67086	-1.32914	7.909	-1.091
BB0058260	206139140122_R01C01	Ursus americanus	1	10	7.0757	-2.9243	13.5589	3.55889	35.3348	25.3348	9.20397	-0.796029	8.45764	-1.54236	8.63112	-1.36888
BB0058262	206139140122_R04C01	Ursus americanus	1	1	-1.38939	-2.38939	2.31103	1.31103	6.24277	5.24277	3.59045	2.59045	2.1299	1.1299	3.17184	2.17184
BB0058269	206139140122_R05C01	Ursus americanus	0	7	1.89431	-5.10569	9.711	2.711	25.8495	18.8495	7.25138	0.251381	6.7376	-0.262405	6.9068	-0.0931971
BB0058273	206139140035_R06C02	Ursus americanus	1	9	1.69769	-7.30231	9.78608	0.786082	25.2686	16.2686	8.05407	-0.945934	7.15477	-1.84523	7.65733	-1.34267
BB0058312	206139140122_R04C02	Ursus americanus	0	6	4.72922	-1.27078	11.2881	5.28809	31.9812	25.9812	8.83258	2.83258	7.69428	1.69428	8.11055	2.11055
BB0058314	206139140034_R01C01	Ursus americanus	0	2	-0.740626	-2.74063	4.98516	2.98516	13.1935	11.1935	5.2571	3.2571	3.57334	1.57334	4.61348	2.61348
BB0058327	206139140122_R02C02	Ursus americanus	0	12	12.0653	0.0652935	15.19	3.18999	40.2464	28.2464	11.0358	-0.964203	10.5478	-1.45221	10.4031	-1.59693
BB0058328	206139140122_R05C02	Ursus americanus	1	13	10.9374	-2.06261	15.0543	2.05432	39.3093	26.3093	10.7543	-2.24568	11.246	-1.75402	10.5216	-2.47842
BB0058361	206139140122_R01C02	Ursus americanus	0	10	25.9054	15.9054	16.4885	6.48855	47.927	37.927	11.2828	1.28276	11.3751	1.37511	10.9269	0.926851
BB0058363	206139140122_R03C02	Ursus americanus	0	12	11.3096	-0.690435	14.6973	2.69731	39.6272	27.6272	10.5076	-1.49239	10.0677	-1.93234	9.87688	-2.12312
BB0058365	206139140122_R06C02	Ursus americanus	1	7	3.13386	-3.86614	10.7202	3.72024	28.9475	21.9475	8.05165	1.05165	6.9827	-0.0173011	7.54141	0.541408
BB0058370	206139140034_R05C01	Ursus americanus	1	5	0.481527	-4.51847	8.49987	3.49987	20.7974	15.7974	6.69564	1.69564	5.57375	0.573754	6.26318	1.26318
BB0058372	206139140034_R01C02	Ursus americanus	0	11	4.95932	-6.04068	12.0206	1.02055	32.3581	21.3581	8.74241	-2.25759	8.55945	-2.44055	8.31937	-2.68063
BB0058406	206139140034_R03C01	Ursus americanus	0	18	26.9489	8.9489	15.4433	-2.55674	48.3386	30.3386	13.1602	-4.83978	13.2148	-4.78515	12.3753	-5.62466
BB0058415	206139140034_R06C01	Ursus americanus	1	5	0.411719	-4.58828	8.38336	3.38336	20.4775	15.4775	6.21946	1.21946	5.39379	0.393789	5.92725	0.927253
BB0058424	206139140034_R02C02	Ursus americanus	0	10	7.20728	-2.79272	12.4116	2.4116	35.4962	25.4962	9.29426	-0.705743	8.44022	-1.55978	8.79017	-1.20983
BB0058441	206139140034_R02C01	Ursus americanus	0	9	57.2126	48.2126	18.9701	9.97009	56.3611	47.3611	11.7593	2.75925	12.065	3.06502	11.5712	2.57118
BB0058443	206139140034_R04C01	Ursus americanus	1	8	3.83647	-4.16353	11.4688	3.46875	30.3855	22.3855	7.91894	-0.0810587	6.80765	-1.19235	7.60071	-0.399295
BB0058447	206139140034_R03C02	Ursus americanus	1	4	-0.918145	-4.91815	5.50005	1.50005	11.4902	7.49018	5.76576	1.76576	4.1743	0.174304	4.97252	0.972523
BB0058473	206139140034_R05C02	Ursus americanus	1	2	-0.788469	-2.78847	5.22421	3.22421	12.7593	10.7593	4.4421	2.4421	3.01859	1.01859	3.99179	1.99179
BB0058492	206139140034_R06C02	Ursus americanus	0	6	0.627667	-5.37233	7.6893	1.6893	21.4389	15.4389	6.7247	0.724701	5.29435	-0.705646	6.05895	0.0589548
BB0058589	206139140064_R01C01	Ursus americanus	1	14	9.16993	-4.83007	14.1761	0.17605	37.6624	23.6624	10.7099	-3.29006	10.3242	-3.67583	9.89819	-4.10181
BB0058784	206139140064_R02C01	Ursus americanus	0	13	24.467	11.467	16.5069	3.50691	47.3338	34.3338	10.977	-2.02301	11.666	-1.33402	10.7433	-2.25667
BB0058853	206139140064_R03C01	Ursus americanus	0	1	-1.1459	-2.1459	3.33127	2.33127	8.97251	7.97251	4.66858	3.66858	2.75397	1.75397	4.05881	3.05881
BB0058861	206139140064_R04C01	Ursus americanus	0	11	7.68624	-3.31376	13.0188	2.01877	36.0647	25.0647	9.03298	-1.96702	8.79415	-2.20585	8.65559	-2.34441
BB0058870	206139140064_R05C01	Ursus americanus	1	4	-0.868155	-4.86815	5.16903	1.16903	11.9966	7.9966	6.47995	2.47995	4.83737	0.837375	5.7353	1.7353
BB0058875	206139140064_R01C02	Ursus americanus	0	3	-0.801699	-3.8017	4.90076	1.90076	12.6362	9.63624	4.75273	1.75273	3.6658	0.665797	4.56181	1.56181
BB0058887	206139140064_R06C01	Ursus americanus	0	4	-0.58988	-4.58988	6.43251	2.43251	14.461	10.461	5.60054	1.60054	4.63111	0.631106	5.07526	1.07526
BB0059011	206139140064_R02C02	Ursus americanus	1	15	13.2159	-1.78414	15.5966	0.596592	41.1279	26.1279	11.1767	-3.82334	11.6017	-3.39833	10.7862	-4.21381
BB0059023	206139140064_R03C02	Ursus americanus	1	7	3.55268	-3.44732	12.0992	5.09919	29.8267	22.8267	7.20939	0.209395	6.2983	-0.701703	6.84842	-0.151581
BB0059080	206139140064_R05C02	Ursus americanus	0	16	9.89958	-6.10042	15.1636	-0.836382	38.3718	22.3718	11.0705	-4.92951	11.7628	-4.23722	10.6879	-5.31207
BB0059123	206139140064_R04C02	Ursus americanus	0	18	20.2096	2.20961	16.473	-1.527	45.3676	27.3676	12.018	-5.98203	12.229	-5.77095	11.5971	-6.40295
BB0059141	206139140064_R06C02	Ursus americanus	0	19	26.0056	7.00558	17.234	-1.76598	47.9672	28.9672	12.9913	-6.00872	12.1974	-6.80256	12.0653	-6.93473
BB0059454	206116820027_R04C01	Ursus americanus	0	NA	-1.08955	NA	3.47136	NA	9.60417	NA	4.01195	NA	2.51553	NA	3.63916	NA
BB0059498	206116820027_R05C01	Ursus americanus	0	NA	12.1533	NA	14.9269	NA	40.3163	NA	10.8115	NA	9.92779	NA	10.3982	NA
LG106	205483080032_R01C01	Oreamnos americanus	0	5	-1.12352	-6.12352	3.29784	-1.70216	7.81747	2.81747	5.48536	0.48536	5.02338	0.0233767	5.34317	0.343166
LG169	205483080032_R02C01	Oreamnos americanus	1	9	-0.287295	-9.2873	5.82947	-3.17053	14.0906	5.09062	8.53034	-0.469655	8.29853	-0.701467	6.99877	-2.00123
LG177	205483080032_R03C01	Oreamnos americanus	1	11	-0.865391	-11.8654	4.46022	-6.53978	10.1861	-0.813879	8.98582	-2.01418	8.7109	-2.2891	7.07125	-3.92875
BG37	205483080032_R04C01	Oreamnos americanus	0	1	-1.69573	-2.69573	0.79584	-0.20416	2.39181	1.39181	1.90029	0.900287	1.61552	0.61552	2.82764	1.82764
KG12	205483080032_R05C01	Oreamnos americanus	0	12	-0.922109	-12.9221	3.6771	-8.3229	9.69987	-2.30013	NA	NA	NA	NA	NA	NA
KG16	205483080032_R06C01	Oreamnos americanus	1	6	-1.37942	-7.37942	2.9428	-3.0572	5.39103	-0.608969	5.21187	-0.788128	5.0077	-0.992296	4.66526	-1.33474
KG58	205483080032_R01C02	Oreamnos americanus	0	5	-1.14451	-6.14451	3.81034	-1.18966	7.6184	2.6184	4.82748	-0.172521	4.7917	-0.208301	4.96329	-0.0367063
HG967	205483080032_R02C02	Oreamnos americanus	1	12	-1.48412	-13.4841	2.01946	-9.98054	4.39835	-7.60165	NA	NA	NA	NA	NA	NA
KG56	205483080032_R03C02	Oreamnos americanus	0	2	-1.61944	-3.61944	1.80641	-0.193591	3.11525	1.11525	3.41185	1.41185	2.85131	0.851308	4.08289	2.08289
HG1672	205483080032_R04C02	Oreamnos americanus	1	1	-1.75376	-2.75376	0.857632	-0.142368	1.84157	0.841571	2.50512	1.50512	1.83855	0.838554	3.60679	2.60679
HG1677	205483080032_R05C02	Oreamnos americanus	0	10	-0.932935	-10.9329	4.96591	-5.03409	9.60416	-0.395842	9.08214	-0.917857	8.85969	-1.14031	6.88429	-3.11571
KG15	205483080032_R06C02	Oreamnos americanus	1	6	-1.06804	-7.06804	4.07466	-1.92534	8.34355	2.34355	6.55267	0.552672	6.27144	0.271436	6.47074	0.470745
HG1695	205483080028_R01C01	Oreamnos americanus	0	4	-1.58793	-5.58793	1.59365	-2.40635	3.41401	-0.58599	3.88229	-0.117714	3.78125	-0.218751	4.08964	0.0896374
HG1696	205483080028_R02C01	Oreamnos americanus	0	6	-1.34104	-7.34104	2.19543	-3.80457	5.75494	-0.245056	6.02659	0.0265945	6.08278	0.0827835	5.52188	-0.478119
HG1704	205483080028_R03C01	Oreamnos americanus	0	9.5	13.7418	4.24176	9.31657	-0.183427	35.1237	25.6237	9.42709	-0.0729095	9.83496	0.334962	8.59014	-0.909865
HG1719	205483080028_R04C01	Oreamnos americanus	0	9	-1.16459	-10.1646	3.38088	-5.61912	7.42808	-1.57192	7.66795	-1.33205	6.71695	-2.28305	6.14662	-2.85338
HG1734	205483080028_R05C01	Oreamnos americanus	0	7	5.62299	-1.37701	6.75492	-0.245084	28.2479	21.2479	6.40491	-0.595095	6.45084	-0.549158	5.73589	-1.26411
HG1742	205483080028_R06C01	Oreamnos americanus	1	10	-0.849547	-10.8495	4.52453	-5.47547	10.3176	0.317605	8.92126	-1.07874	8.59845	-1.40155	7.11554	-2.88446
HG1746	205483080028_R01C02	Oreamnos americanus	1	2	-1.75511	-3.75511	0.663396	-1.3366	1.82877	-0.17123	2.52908	0.529082	2.0463	0.0463042	3.2561	1.2561
LG151	205483080028_R02C02	Oreamnos americanus	1	5	-1.57684	-6.57684	1.45875	-3.54125	3.51919	-1.48081	NA	NA	NA	NA	NA	NA
CG02	205483080028_R03C02	Oreamnos americanus	0	3	-1.47569	-4.47569	1.88315	-1.11685	4.47823	1.47823	3.95571	0.955708	3.26935	0.269353	3.96903	0.969033
CG03	205483080028_R04C02	Oreamnos americanus	1	5	-1.19243	-6.19243	2.99916	-2.00084	7.16408	2.16408	5.10696	0.106962	4.98053	-0.0194722	5.1125	0.112498
CG04	205483080028_R05C02	Oreamnos americanus	0	8	-0.715445	-8.71544	4.44129	-3.55871	11.363	3.36305	7.80201	-0.197993	7.90569	-0.0943078	6.64418	-1.35582
CG06	205483080028_R06C02	Oreamnos americanus	0	8	-0.604703	-8.6047	4.67392	-3.32608	12.1472	4.14715	7.41976	-0.580242	6.65734	-1.34266	5.90371	-2.09629
CG07	205483080029_R01C01	Oreamnos americanus	1	4	-1.28894	-5.28894	2.76083	-1.23917	6.24898	2.24898	4.58333	0.583332	3.85167	-0.148325	4.44434	0.444342
CG08	205483080029_R02C01	Oreamnos americanus	0	11	-0.833979	-11.834	3.81088	-7.18912	10.4451	-0.55494	8.13786	-2.86214	7.47203	-3.52797	5.82043	-5.17957
CG09	205483080029_R03C01	Oreamnos americanus	1	3	-1.54699	-4.54699	1.67958	-1.32042	3.80218	0.802176	3.90782	0.907817	3.60312	0.603122	4.05909	1.05909
CG10	205483080029_R04C01	Oreamnos americanus	1	4	-1.54184	-5.54184	1.56657	-2.43343	3.85102	-0.148976	3.86939	-0.130615	3.6612	-0.338804	3.96413	-0.0358677
CG11	205483080029_R05C01	Oreamnos americanus	1	7	-1.20232	-8.20232	2.99576	-4.00424	7.07033	0.0703329	5.92911	-1.07089	5.42628	-1.57372	4.98209	-2.01791
CG13	205483080029_R06C01	Oreamnos americanus	0	2	-1.72769	-3.72769	0.841691	-1.15831	2.08881	0.088808	2.69744	0.697443	2.33009	0.330087	3.09478	1.09478
OA07_C	206513810041_R04C02	Oreamnos americanus	1	6	-1.11191	-7.11191	3.42107	-2.57893	7.92753	1.92753	5.80848	-0.19152	5.3083	-0.691703	5.04649	-0.953511
OA03	206513810041_R05C02	Oreamnos americanus	1	7	-0.847201	-7.8472	3.86407	-3.13593	10.3369	3.33693	6.56569	-0.434314	6.28919	-0.710808	5.83498	-1.16502
OA14	206513810041_R06C02	Oreamnos americanus	0	8	-0.355786	-8.35579	4.78493	-3.21507	13.7036	5.70364	6.94495	-1.05505	7.28764	-0.712362	5.61268	-2.38732
OA15	206513810048_R01C01	Oreamnos americanus	1	2	-1.52099	-3.52099	1.4742	-0.525796	4.04873	2.04873	3.16548	1.16548	2.59778	0.597777	3.85015	1.85015
OA01	206513810048_R02C01	Oreamnos americanus	0	1	-0.235532	-1.23553	5.52461	4.52461	14.3729	13.3729	NA	#VALUE!	NA	#VALUE!	NA	#VALUE!
OA11_C	206513810048_R03C01	Oreamnos americanus	1	12	-1.72952	-13.7295	0.845582	-11.1544	2.07148	-9.92852	NA	#VALUE!	NA	#VALUE!	NA	#VALUE!
OA05	206513810048_R04C01	Oreamnos americanus	1	1	-1.70599	-2.70599	1.22449	0.224492	2.29452	1.29452	2.15788	1.15788	1.58349	0.583492	3.21954	2.21954
OA10	206513810048_R05C01	Oreamnos americanus	1	7	-1.14287	-8.14287	3.31299	-3.68701	7.63403	0.634032	5.20855	-1.79145	5.32713	-1.67287	4.25433	-2.74567
OA16	206513810048_R06C01	Oreamnos americanus	0	1	-1.6076	-2.6076	1.39499	0.394989	3.22746	2.22746	2.94794	1.94794	1.73213	0.732133	3.73187	2.73187
OA09_C	206513810048_R01C02	Oreamnos americanus	1	5	-1.10007	-6.10007	3.33924	-1.66076	8.03983	3.03983	4.45145	-0.548546	4.31123	-0.688769	4.26924	-0.730762
OA12_C2	206513810048_R02C02	Oreamnos americanus	0	4	-1.14767	-5.14767	2.91748	-1.08252	7.58845	3.58845	4.80853	0.808525	4.74197	0.741971	4.94979	0.949789
OA04	206513810048_R03C02	Oreamnos americanus	0	1	-1.73391	-2.73391	0.906338	-0.0936618	2.02985	1.02985	2.74345	1.74345	1.70757	0.707571	3.44431	2.44431
OA02_C2	206513810048_R04C02	Oreamnos americanus	1	3	-1.66972	-4.66972	0.843397	-2.1566	2.63849	-0.361506	3.86264	0.862635	3.48235	0.482346	4.27671	1.27671
OA06_C2	206513810048_R05C02	Oreamnos americanus	0	5	-1.51029	-6.51029	1.66689	-3.33311	4.15021	-0.849794	4.70803	-0.291967	4.45374	-0.546263	4.40419	-0.595806
OA08_C2	206513810048_R06C02	Oreamnos americanus	0	2	-1.67967	-3.67967	1.42605	-0.573954	2.54413	0.544127	2.36545	0.365451	2.26375	0.263745	3.54453	1.54453
20	206116820025_R04C01	Odocoileus virginianus	1	0.5	-1.69116	-2.19116	0.15189	-0.34811	1.61319	1.11319	2.32049	1.82049	0.995679	0.495679	1.98014	1.48014
61	206116820025_R03C02	Odocoileus virginianus	1	3	-1.36303	-4.36303	1.0644	-1.9356	3.91227	0.912271	3.24049	0.240491	3.02922	0.0292216	3.04131	0.0413077
66	206116820025_R01C02	Odocoileus virginianus	0	4	-1.44621	-5.44621	0.884072	-3.11593	3.32943	-0.670567	NA	#VALUE!	NA	#VALUE!	NA	#VALUE!
78	206116820025_R05C01	Odocoileus virginianus	0	0.5	-1.74713	-2.24713	0.0429411	-0.457059	1.22106	0.721065	1.50129	1.00129	0.683342	0.183342	1.24622	0.74622
81	206116820025_R06C01	Odocoileus virginianus	0	0.5	-1.75673	-2.25673	0.271181	-0.228819	1.15381	0.653806	1.82715	1.32715	0.764379	0.264379	1.41163	0.91163
95	206116820025_R05C02	Odocoileus virginianus	1	5	-0.286609	-5.28661	2.94555	-2.05445	10.2287	5.22872	5.19698	0.196978	5.42855	0.428546	5.20456	0.204555
107	206116820025_R06C02	Odocoileus virginianus	0	3	-1.43163	-4.43163	1.0364	-1.9636	3.43159	0.431594	3.73118	0.731175	3.41292	0.41292	3.4305	0.430503
126	206116820025_R02C02	Odocoileus virginianus	0	4	-1.28014	-5.28014	1.79612	-2.20388	4.49302	0.493025	4.45496	0.454957	4.41746	0.417458	4.41779	0.417786
131	206116820019_R01C01	Odocoileus virginianus	1	5	-0.850318	-5.85032	2.35297	-2.64703	7.43318	2.43318	4.2828	-0.717204	4.699	-0.300996	4.10324	-0.896762
160	206116820025_R03C01	Odocoileus virginianus	0	1.5	-1.49866	-2.99866	0.802988	-0.697012	2.96198	1.46198	2.56935	1.06935	1.6546	0.154604	2.22027	0.720272
167	206116820025_R04C02	Odocoileus virginianus	1	11	0.713248	-10.2868	4.49769	-6.50231	13.4494	2.44944	6.98573	-4.01427	7.95824	-3.04176	6.62365	-4.37635
168	206116820019_R02C01	Odocoileus virginianus	0	6	-1.0008	-7.0008	2.12879	-3.87121	6.45024	0.450243	5.15208	-0.847917	5.90235	-0.0976509	5.01496	-0.98504
BP_2020	206116820014_R02C01	Odocoileus virginianus	0	1.5	-1.51156	-3.01156	1.07774	-0.422264	2.87162	1.37162	2.66152	1.16152	1.88348	0.383483	2.47111	0.971111
Odo_Ont6	206116820019_R03C01	Odocoileus virginianus	0	1.5	-1.70722	-3.20722	0.0972462	-1.40275	1.50071	0.000713483	1.70993	0.20993	1.45026	-0.0497411	1.58358	0.0835839
Odo_TX1	206116820019_R04C01	Odocoileus virginianus	1	4.5	1.49385	-3.00615	5.23603	0.736028	15.2211	10.7211	NA	NA	NA	NA	NA	NA
Odo_TX10	206116820027_R06C02	Odocoileus virginianus	1	3.5	-0.986285	-4.48628	1.87383	-1.62617	6.55131	3.05131	3.38813	-0.111866	3.44876	-0.0512386	3.33224	-0.167755
Odo_TX12	206116820019_R02C02	Odocoileus virginianus	1	1.5	-1.44715	-2.94715	1.06728	-0.432719	3.3229	1.8229	2.78661	1.28661	1.85307	0.353073	2.5677	1.0677
Odo_TX13	206116820027_R03C02	Odocoileus virginianus	1	2.5	8.24841	5.74841	8.45032	5.95032	22.761	20.261	NA	NA	NA	NA	NA	NA
Odo_TX14	206116820019_R03C02	Odocoileus virginianus	1	3.5	-1.34177	-4.84177	1.77161	-1.72839	4.06125	0.56125	3.90012	0.400122	3.42853	-0.0714712	3.55261	0.0526107
Odo_TX17	206116820019_R04C02	Odocoileus virginianus	1	6.5	2.6299	-3.8701	5.9534	-0.546602	17.1937	10.6937	NA	NA	NA	NA	NA	NA
Odo_TX2	206116820019_R05C01	Odocoileus virginianus	1	2.5	-0.806151	-3.30615	3.08513	0.58513	7.69731	5.19731	NA	NA	NA	NA	NA	NA
Odo_TX20	206116820019_R05C02	Odocoileus virginianus	1	1.5	-1.60202	-3.10202	0.535814	-0.964186	2.23774	0.737744	2.17205	0.672049	1.71387	0.213874	2.01484	0.514836
Odo_TX21	206116820019_R06C02	Odocoileus virginianus	0	3.5	-1.50898	-5.00898	1.24427	-2.25573	2.88966	-0.610341	2.93262	-0.567381	3.07265	-0.427348	2.89254	-0.607459
Odo_TX22	206116820027_R04C02	Odocoileus virginianus	0	2.5	-1.16862	-3.66862	2.08965	-0.410353	5.2744	2.7744	3.2058	0.705804	2.56449	0.0644893	2.90139	0.401392
Odo_TX24	206116820027_R01C01	Odocoileus virginianus	0	8.5	0.424721	-8.07528	4.05467	-4.44533	12.6617	4.1617	5.68721	-2.81279	7.00468	-1.49532	5.6792	-2.8208
Odo_TX25	206116820027_R02C01	Odocoileus virginianus	1	5.5	-1.05402	-6.55402	1.82876	-3.67124	6.07736	0.57736	4.31436	-1.18564	4.797	-0.702996	4.33039	-1.16961
Odo_TX26	206116820027_R03C01	Odocoileus virginianus	0	0.5	-1.70352	-2.20352	0.341306	-0.158694	1.52658	1.02658	1.62144	1.12144	0.694898	0.194898	1.29913	0.799133
Odo_TX3	206116820027_R06C01	Odocoileus virginianus	1	4.5	1.37035	-3.12965	5.48783	0.987831	14.969	10.469	NA	NA	NA	NA	NA	NA
Odo_TX4	206116820019_R06C01	Odocoileus virginianus	1	3.5	-0.347128	-3.84713	3.5839	0.0838984	9.97676	6.47676	NA	NA	NA	NA	NA	NA
Odo_TX5	206116820027_R01C02	Odocoileus virginianus	0	4.5	-0.628106	-5.12811	3.18331	-1.31669	8.67129	4.17129	5.04727	0.547271	4.95406	0.454055	4.90667	0.406672
Odo_TX6	206116820027_R02C02	Odocoileus virginianus	1	4.5	-0.00686977	-4.50687	4.06216	-0.437841	11.2883	6.78834	NA	NA	NA	NA	NA	NA
Odo_TX7	206139140034_R04C02	Odocoileus virginianus	1	4.5	-0.444199	-4.9442	3.00057	-1.49943	9.5527	5.0527	4.34587	-0.154127	4.21235	-0.287648	4.04172	-0.458276
Odo_TX8	206116820019_R01C02	Odocoileus virginianus	1	2.5	-0.595959	-3.09596	2.81785	0.317854	8.83357	6.33357	NA	NA	NA	NA	NA	NA
Odo_TX9	206116820027_R05C02	Odocoileus virginianus	1	3.5	-0.54357	-4.04357	3.51322	0.0132196	9.09025	5.59025	NA	NA	NA	NA	NA	NA
RK_2022	206116820014_R01C01	Odocoileus virginianus	1	0.75	-1.76433	-2.51433	-0.077387	-0.827387	1.10053	0.35053	1.78837	1.03837	0.979601	0.229601	1.47932	0.729316
RM1	206116820014_R03C01	Odocoileus virginianus	0	1	-0.923182	-1.92318	2.65575	1.65575	6.97443	5.97443	NA	NA	NA	NA	NA	NA
RM10	206116820014_R05C02	Odocoileus virginianus	0	1	-0.689618	-1.68962	2.90681	1.90681	8.34987	7.34987	NA	NA	NA	NA	NA	NA
RM11	206116820014_R06C02	Odocoileus virginianus	0	5	-0.364864	-5.36486	3.44326	-1.55674	9.90118	4.90118	4.2959	-0.704095	4.70413	-0.295871	4.1965	-0.803497
RM12	206116820025_R01C01	Odocoileus virginianus	0	3	-1.23229	-4.23229	1.70907	-1.29093	4.82832	1.82832	3.17239	0.172385	3.10959	0.109589	2.93037	-0.0696308
RM2	206116820014_R04C01	Odocoileus virginianus	0	1	2.95649	1.95649	6.20805	5.20805	17.6713	16.6713	NA	NA	NA	NA	NA	NA
RM3	206116820014_R05C01	Odocoileus virginianus	0	4	-0.424977	-4.42498	2.89606	-1.10394	9.63874	5.63874	3.96532	-0.0346803	4.37018	0.370178	3.92049	-0.0795063
RM4	206116820014_R06C01	Odocoileus virginianus	0	5	-0.873546	-5.87355	2.47306	-2.52694	7.29017	2.29017	4.04059	-0.959412	4.67422	-0.325779	3.88296	-1.11704
RM5	206116820014_R01C02	Odocoileus virginianus	0	5	-0.843354	-5.84335	2.52424	-2.47576	7.47549	2.47549	4.38448	-0.615518	4.69985	-0.300145	4.28636	-0.713636
RM7	206116820014_R02C02	Odocoileus virginianus	0	1.5	-0.579423	-2.07942	2.95397	1.45397	8.91561	7.41561	NA	NA	NA	NA	NA	NA
RM8	206116820014_R03C02	Odocoileus virginianus	0	1	-1.44177	-2.44177	0.963527	-0.0364726	3.36054	2.36054	2.61868	1.61868	1.7356	0.735598	2.33434	1.33434
RM9	206116820014_R04C02	Odocoileus virginianus	0	1	-1.42144	-2.42144	0.959625	-0.0403754	3.50299	2.50299	2.84361	1.84361	1.86547	0.865471	2.44487	1.44487
W6	206116820025_R02C01	Odocoileus virginianus	0	1.5	-1.52533	-3.02533	0.931143	-0.568857	2.77509	1.27509	2.60526	1.10526	1.68186	0.181859	2.20685	0.706852
